# Generalizable strategy to analyze domains in the context of parent protein architecture: A CheW case study

**DOI:** 10.1101/2022.05.07.491035

**Authors:** Luke R. Vass, Katie M. Branscum, Robert B. Bourret, Clay A. Foster

## Abstract

Domains are the three-dimensional building blocks of proteins. An individual domain can occur in a variety of domain architectures that perform unique functions and are subject to different evolutionary selective pressures. We describe an approach to evaluate the variability in amino acid sequences of a single domain across architectural contexts. The ability to distinguish different evolutionary outcomes of one protein domain can help determine whether existing knowledge about a specific domain will apply to an uncharacterized protein, lead to insights and hypotheses about function, and guide experimental priorities.

We developed and tested our approach on CheW-like domains (PF01584), which mediate protein/protein interactions and are difficult to compare experimentally. CheW-like domains occur in CheW scaffolding proteins, CheA kinases, and CheV proteins that regulate bacterial chemotaxis. We analyzed 16 domain architectures that included 94% of all CheW-like domains found in nature. We identified six *Classes* of CheW-like domains with presumed functional differences. CheV and most CheW proteins contained *Class* 1 domains, whereas some CheW proteins contained *Class* 6 (∼20%) or *Class* 2 (∼1%) domains instead. Most CheA proteins contained *Class* 3 domains. CheA proteins with multiple Hpt domains contained *Class* 4 domains. CheA proteins with two CheW-like domains contained one *Class* 3 and one *Class* 5.

We also created SimpLogo, an innovative method for visualizing amino acid composition across large sets of multiple sequence alignments of arbitrary length. SimpLogo offers substantial advantages over standard sequence logos for comparison and analysis of related protein sequences. The R package for SimpLogo is freely available.
