## Supplementary material for "Generalizable strategy to analyze domains in the context of parent protein architecture: A CheW case study": Table S1

### Sheet: Sheet1
Datatype	Organism	Parent Protein	Architecture	Position In Parent	Equiv. Position In E. coli CheW	Loss-of-Function	CheA/W Interaction	Receptor Interaction	Interface (relative to Parent)	Source
Structure/Bioinformatics	E. coli	CheA P5	CheA.VIII	528L	33I			x		Pinas et al., JMB (2018), Homology Modeling (Phyre2, based on PDB 4JPB)
Structure/Bioinformatics	E. coli	CheA P5	CheA.VIII	529N	34L			x		Homology Modeling (Phyre2, based on PDB 4JPB)
Structure/Bioinformatics	E. coli	CheA P5	CheA.VIII	530A	35K			x		Homology Modeling (Phyre2, based on PDB 4JPB)
Structure/Bioinformatics	E. coli	CheA P5	CheA.VIII	531V	36V			x		Pinas et al., JMB (2018), Homology Modeling (Phyre2, based on PDB 4JPB)
Structure/Bioinformatics	E. coli	CheA P5	CheA.VIII	532M	37Q			x		Homology Modeling (Phyre2, based on PDB 4JPB)
Structure/Bioinformatics	E. coli	CheA P5	CheA.VIII	533E	38E			x		Homology Modeling (Phyre2, based on PDB 4JPB)
Experimental/Structure/Bioinformatics	E. coli	CheA P5	CheA.VIII	534S	39I			x		Vu et al., JMB (2012), Pinas et al., JMB (2018), Homology Modeling (Phyre2, based on PDB 4JPB)
Structure/Bioinformatics	E. coli	CheA P5	CheA.VIII	535L	40R			x		Homology Modeling (Phyre2, based on PDB 4JPB)
Structure/Bioinformatics	E. coli	CheA P5	CheA.VIII	536Q	41G			x		Homology Modeling (Phyre2, based on PDB 4JPB)
Structure/Bioinformatics	E. coli	CheA P5	CheA.VIII	539E	44Q		x			Homology Modeling (Phyre2, based on PDB 4JPB)
Structure/Bioinformatics	E. coli	CheA P5	CheA.VIII	541D	46T		x		Interface 2	Homology Modeling (Phyre2, based on PDB 4JPB)
Structure/Bioinformatics	E. coli	CheA P5	CheA.VIII	543H	48I		x		Interface 2	Homology Modeling (Phyre2, based on PDB 4JPB)
Structure/Bioinformatics	E. coli	CheA P5	CheA.VIII	544P	49A		x		Interface 2	Homology Modeling (Phyre2, based on PDB 4JPB)
Structure/Bioinformatics	E. coli	CheA P5	CheA.VIII	545L	50N		x		Interface 2	Homology Modeling (Phyre2, based on PDB 4JPB)
Structure/Bioinformatics	E. coli	CheA P5	CheA.VIII	546A	51T		x		Interface 2	Homology Modeling (Phyre2, based on PDB 4JPB)
Structure/Bioinformatics	E. coli	CheA P5	CheA.VIII	547G	52P		x		Interface 2	Homology Modeling (Phyre2, based on PDB 4JPB)
Structure/Bioinformatics	E. coli	CheA P5	CheA.VIII	548G	53A		x		Interface 2	Homology Modeling (Phyre2, based on PDB 4JPB)
Structure/Bioinformatics	E. coli	CheA P5	CheA.VIII	549E	54F		x		Interface 2	Homology Modeling (Phyre2, based on PDB 4JPB)
Structure/Bioinformatics	E. coli	CheA P5	CheA.VIII	550R	57G		x		Interface 2	Homology Modeling (Phyre2, based on PDB 4JPB)
Structure/Bioinformatics	E. coli	CheA P5	CheA.VIII	551V	58V		x		Interface 2	Homology Modeling (Phyre2, based on PDB 4JPB)
Structure/Bioinformatics	E. coli	CheA P5	CheA.VIII	552L	59T		x		Interface 2	Homology Modeling (Phyre2, based on PDB 4JPB)
Structure/Bioinformatics	E. coli	CheA P5	CheA.VIII	553E	60N		x		Interface 2	Homology Modeling (Phyre2, based on PDB 4JPB)
Structure/Bioinformatics	E. coli	CheA P5	CheA.VIII	556G	63G		x		Interface 2	Homology Modeling (Phyre2, based on PDB 4JPB)
Structure/Bioinformatics	E. coli	CheA P5	CheA.VIII	579Q	85N			x		Homology Modeling (Phyre2, based on PDB 4JPB)
Structure/Bioinformatics	E. coli	CheA P5	CheA.VIII	581I	87V			x		Pinas et al., JMB (2018), Homology Modeling (Phyre2, based on PDB 4JPB)
Structure/Bioinformatics	E. coli	CheA P5	CheA.VIII	599L	105V			x		Pinas et al., JMB (2018), Homology Modeling (Phyre2, based on PDB 4JPB)
Structure/Bioinformatics	E. coli	CheA P5	CheA.VIII	602Q	108V			x		Homology Modeling (Phyre2, based on PDB 4JPB)
Structure/Bioinformatics	E. coli	CheA P5	CheA.VIII	608K	114E		x		Interface 1	Homology Modeling (Phyre2, based on PDB 4JPB)
Structure/Bioinformatics	E. coli	CheA P5	CheA.VIII	609N	115Q		x		Interface 1	Homology Modeling (Phyre2, based on PDB 4JPB)
Structure/Bioinformatics	E. coli	CheA P5	CheA.VIII	610L	116I		x		Interface 1	Homology Modeling (Phyre2, based on PDB 4JPB)
Structure/Bioinformatics	E. coli	CheA P5	CheA.VIII	611E	117R		x		Interface 1	Homology Modeling (Phyre2, based on PDB 4JPB)
Structure/Bioinformatics	E. coli	CheA P5	CheA.VIII	612S	118P		x		Interface 1	Homology Modeling (Phyre2, based on PDB 4JPB)
Structure/Bioinformatics	E. coli	CheA P5	CheA.VIII	613N	119A		x		Interface 1	Homology Modeling (Phyre2, based on PDB 4JPB)
Structure/Bioinformatics	E. coli	CheA P5	CheA.VIII	615R	123A		x		Interface 1	Homology Modeling (Phyre2, based on PDB 4JPB)
Structure/Bioinformatics	E. coli	CheA P5	CheA.VIII	616K	127S		x		Interface 1	Homology Modeling (Phyre2, based on PDB 4JPB)
Structure/Bioinformatics	E. coli	CheA P5	CheA.VIII	617V	Deleted from alignment		x		Interface 1	Homology Modeling (Phyre2, based on PDB 4JPB)
Structure/Bioinformatics	E. coli	CheA P5	CheA.VIII	618P	128T		x		Interface 1	Homology Modeling (Phyre2, based on PDB 4JPB)
Structure/Bioinformatics	E. coli	CheA P5	CheA.VIII	631V	141M		x		Interface 1	Homology Modeling (Phyre2, based on PDB 4JPB)
Structure/Bioinformatics	E. coli	CheA P5	CheA.VIII	633L	143I		x		Interface 1	Homology Modeling (Phyre2, based on PDB 4JPB)
Experimental/Structure/Bioinformatics	E. coli	CheW	CheW.IB	33I	33I			x		Boukhvalova et al., JBC (2002), Homology Modeling (Phyre2, based on PDB 4JPB)
Structure/Bioinformatics	E. coli	CheW	CheW.IB	34L	34L			x		Homology Modeling (Phyre2, based on PDB 4JPB)
Experimental/Structure/Bioinformatics	E. coli	CheW	CheW.IB	36V	36V	x		x		Boukhvalova, Dahlquist, Stewart, JBC (2002), Homology Modeling (Phyre2, based on PDB 4JPB)
Structure/Bioinformatics	E. coli	CheW	CheW.IB	37Q	37Q			x		Homology Modeling (Phyre2, based on PDB 4JPB)
Experimental/Structure/Bioinformatics	E. coli	CheW	CheW.IB	38E	38E	x		x		Liu et al., J.Bact (1991), Boukhvalova et al., JBC (2002), Homology Modeling (Phyre2, based on PDB 4JPB)
Experimental/Structure/Bioinformatics	E. coli	CheW	CheW.IB	39I	39I			x		Boukhvalova et al., JBC (2002), Homology Modeling (Phyre2, based on PDB 4JPB)
Structure/Bioinformatics	E. coli	CheW	CheW.IB	40R	40R			x		Homology Modeling (Phyre2, based on PDB 4JPB)
Experimental	E. coli	CheW	CheW.IB	41G	41G		x	x		Boukhvalova, Dahlquist, Stewart, JBC (2002)
Structure/Bioinformatics	E. coli	CheW	CheW.IB	44Q	44Q		x		Interface 1	Homology Modeling (Phyre2, based on PDB 4JPB)
Experimental	E. coli	CheW	CheW.IB	45V	45V		x		Interface 1	Boukhvalova et al., JBC (2002)
Experimental/Structure/Bioinformatics	E. coli	CheW	CheW.IB	46T	46T		x		Interface 1	Boukhvalova et al., JBC (2002), Homology Modeling (Phyre2, based on PDB 4JPB)
Structure/Bioinformatics	E. coli	CheW	CheW.IB	47R	47R		x		Interface 1	Homology Modeling (Phyre2, based on PDB 4JPB)
Structure/Bioinformatics	E. coli	CheW	CheW.IB	48I	48I		x		Interface 1	Homology Modeling (Phyre2, based on PDB 4JPB)
Structure/Bioinformatics	E. coli	CheW	CheW.IB	49A	49A		x		Interface 1	Homology Modeling (Phyre2, based on PDB 4JPB)
Structure/Bioinformatics	E. coli	CheW	CheW.IB	50N	50N		x		Interface 1	Homology Modeling (Phyre2, based on PDB 4JPB)
Experimental	E. coli	CheW	CheW.IB	51T	51T		x		Interface 1	Boukhvalova et al., JBC (2002)
Structure/Bioinformatics	E. coli	CheW	CheW.IB	52P	52P		x		Interface 1	Homology Modeling (Phyre2, based on PDB 4JPB)
Experimental	E. coli	CheW	CheW.IB	56K	56K		x		Interface 1	Boukhvalova et al., JBC (2002)
Experimental	E. coli	CheW	CheW.IB	57G	57G	x	x		Interface 1	Boukhvalova, Dahlquist, Stewart, JBC (2002)
Structure/Bioinformatics	E. coli	CheW	CheW.IB	58V	58V		x		Interface 1	Homology Modeling (Phyre2, based on PDB 4JPB)
Experimental/Structure/Bioinformatics	E. coli	CheW	CheW.IB	62R	62R	x	x	x	Interface 1	Liu et al., J.Bact (1991), Boukhvalova, Dahlquist, Stewart, JBC (2002), Pedetta et al., Mol.Micro (2014), Boukhvalova et al., JBC (2002), Homology Modeling (Phyre2, based on PDB 4JPB)
Experimental	E. coli	CheW	CheW.IB	63G	63G	x		x		Liu et al., J.Bact (1991)
Experimental	E. coli	CheW	CheW.IB	64V	64V		x		Interface 1	Underbakke et al., JMB (2011)
Experimental/Structure/Bioinformatics	E. coli	CheW	CheW.IB	65I	65I		x		Interface 1	Underbakke et al., JMB (2011), Homology Modeling (Phyre2, based on PDB 4JPB)
Structure/Bioinformatics	E. coli	CheW	CheW.IB	67P	67P		x		Interface 1	Homology Modeling (Phyre2, based on PDB 4JPB)
Experimental	E. coli	CheW	CheW.IB	86T	86T	x		x		Liu et al., J.Bact (1991)
Experimental/Structure/Bioinformatics	E. coli	CheW	CheW.IB	87V	87V			x		Boukhvalova et al., JBC (2002), Homology Modeling (Phyre2, based on PDB 4JPB)
Experimental	E. coli	CheW	CheW.IB	88V	88V	x		x		Liu et al., J.Bact (1991)
Experimental	E. coli	CheW	CheW.IB	99G	99G	x		x		Liu et al., J.Bact (1991)
Experimental/Structure/Bioinformatics	E. coli	CheW	CheW.IB	105V	105V	x		x		Liu et al., J.Bact (1991), Homology Modeling (Phyre2, based on PDB 4JPB)
Experimental/Structure/Bioinformatics	E. coli	CheW	CheW.IB	108V	108V	x		x		Liu et al., J.Bact (1991), Homology Modeling (Phyre2, based on PDB 4JPB)
Experimental/Structure/Bioinformatics	E. coli	CheW	CheW.IB	114E	114E		x		Interface 2	Homology Modeling (Phyre2, based on PDB 4JPB)
Experimental/Structure/Bioinformatics	E. coli	CheW	CheW.IB	115Q	115Q		x		Interface 2	Homology Modeling (Phyre2, based on PDB 4JPB)
Experimental/Structure/Bioinformatics	E. coli	CheW	CheW.IB	116I	116I		x		Interface 2	Homology Modeling (Phyre2, based on PDB 4JPB)
Experimental	E. coli	CheW	CheW.IB	117R	117R		x		Interface 2	Pinas et al 2016, Homology Modeling (Phyre2, based on PDB 4JPB)
Experimental	E. coli	CheW	CheW.IB	121E	121E		x		Interface 2	Pinas et al 2016, Homology Modeling (Phyre2, based on PDB 4JPB)
Experimental	E. coli	CheW	CheW.IB	122F	122F		x		Interface 2	Pinas et al., PNAS (2016), Homology Modeling (Phyre2, based on PDB 4JPB)
Experimental/Structure/Bioinformatics	E. coli	CheW	CheW.IB	126L	126L		x		Interface 2	Homology Modeling (Phyre2, based on PDB 4JPB)
Experimental/Structure/Bioinformatics	E. coli	CheW	CheW.IB	127S	127S		x		Interface 2	Homology Modeling (Phyre2, based on PDB 4JPB)
Experimental	E. coli	CheW	CheW.IB	128T	128T		x		Interface 2	Liu et al., J.Bact (1991), Homology Modeling (Phyre2, based on PDB 4JPB)
Experimental	E. coli	CheW	CheW.IB	133G	133G		x	x	Interface 2	Boukhvalova, Dahlquist, Stewart, JBC (2002), Homology Modeling (Phyre2, based on PDB 4JPB)
Experimental/Structure/Bioinformatics	E. coli	CheW	CheW.IB	134L	134L		x		Interface 2	Homology Modeling (Phyre2, based on PDB 4JPB)
Structure/Bioinformatics	E. coli	CheW	CheW.IB	155E	155E		x		Interface 2	Homology Modeling (Phyre2, based on PDB 4JPB)
Experimental/Structure/Bioinformatics	E. coli	CheW	CheW.IB	156M	156M		x		Interface 2	Boukhvalova et al., JBC (2002), Homology Modeling (Phyre2, based on PDB 4JPB)
Experimental	E. coli	CheW	CheW.IB	158L	158L		x		Interface 2	Boukhvalova, Dahlquist, Stewart, JBC (2002)
